# Diverse temporal dynamics of repetition suppression revealed by intracranial recordings in human ventral temporal cortex

**DOI:** 10.1101/711523

**Authors:** Vinitha Rangarajan, Corentin Jacques, Robert T. Knight, Kevin S. Weiner, Kalanit Grill-Spector

**Author notes:** Co-Senior Authors (Kevin S. Weiner, Kalanit Grill-Spector).

## Abstract

Repeated stimulus presentations commonly produce decreased neural responses - a phenomenon known as repetition suppression (RS) or adaptation – in ventral temporal cortex (VTC) in humans and nonhuman primates. However, the temporal features of RS in human VTC are not well understood. To fill this gap in knowledge, we utilized the precise spatial localization and high temporal resolution of electrocorticography (ECoG) from 9 human subjects implanted with intracranial electrodes in VTC. Subjects viewed non-repeated and repeated images of faces with long-lagged intervals and many intervening stimuli between repeats. We report three main findings: (i) robust RS occurs in VTC for activity in high-frequency broadband (HFB), but not lower frequency bands, (ii) RS of the HFB signal is associated with lower peak magnitude, lower total responses, and earlier peak responses, and (iii) RS effects occur early within initial stages of stimulus processing and persist for the entire stimulus duration. We discuss these findings in the context of early and late components of visual perception, as well as theoretical models of repetition suppression.
