## Supplementary material for "Diverse temporal dynamics of repetition suppression revealed by intracranial recordings in human ventral temporal cortex": Table 1

### Sheet: Sheet1
Subject	Electrode #	X	Y	Z	Task Hit Rate (%)	Task Mean RT (s)	AUC diff p-value (FDR corrected)
S1	10	40	-78	-15	N/A	N/A	N.S.
S1	11	42	-73	-16			N.S.
S1	12	45	-68	-18			N.S.
S1	13	48	-64	-19			N.S.
S1	14	50	-59	-20			N.S.
S1	15	53	-54	-21			N.S.
S1	26	36	-56	-20			N.S.
S1	27	38	-51	-22			N.S.
S1	28	41	-46	-23			N.S.
S2	58	42	-91	4	0.963	0.576	N.S.
S2	60	57	-73	-1			t(17)=3.69, p=0.0018
S2	61	61	-64	-2			t(17)=2.22, p=0.0406
S2	66	-1	-80	-9			N.S.
S2	67	0	-87	-2			N.S.
S2	73	37	-57	-25			N.S.
S2	74	47	-60	-23			N.S.
S2	78	41	-45	-27			N.S.
S2	79	50	-49	-27			t(17)=2.74, p=0.0137
S2	87	34	-20	-35			N.S.
S2	97	33	-43	-26			N.S.
S3	62	43	-47	-28	0.927	0.558	N.S.
S3	72	48	-55	-23			N.S.
S3	73	57	-50	-23			N.S.
S4	62	-35	-34.4	-39.4	0.941	0.546	N.S.
S4	65	-36	-49	-27			N.S.
S4	66	-40	-48	-26			N.S.
S4	67	-44	-48	-26			N.S.
S4	73	-35	-53	-24			N.S.
S4	74	-40	-52	-24			N.S.
S4	75	-44	-51	-23			N.S.
S4	82	-39	-58	-20			N.S.
S4	83	-44	-59	-19			N.S.
S4	91	-43	-64	-17			N.S.
S5	27	-37.8	-44.6	-29.3	0.978	0.523	N.S.
S5	28	-47.8	-45.4	-30.7			N.S.
S6	20	37	-11.6	-43.3	N/A	N/A	N.S.
S6	43	-35.9	-55.3	-24			N.S.
S7	73	-36	-52	-26	0.992	0.4	t(15)=2.33, p=0.0344
S8	2	38	-62	-24	1	0.559	N.S.
S8	3	42	-58	-25			t(11)=2.57, p=0.026
S8	4	45	-56	-26			N.S.
S8	10	35	-56	-25			N.S.
S8	11	39	-53	-26			t(11)=2.995, p=0.0122
S8	12	42	-50	-27			N.S.
S8	28	39	-29	-32			N.S.
S8	56	35	-13	-43			N.S.
S9	14	-28	-49	-23	1	0.504	t(11)=2.299, p=0.0421
S9	20	-28	-55	-22			N.S.
