## Supplementary material for "Diverse temporal dynamics of repetition suppression revealed by intracranial recordings in human ventral temporal cortex": Table 2

### Sheet: Sheet1
	Presentations Compared
	1st vs 2nd	1st vs 3rd	1st vs 4th	1st vs 5th	1st vs 6th
AUC	t(47)=4.16, p=1.34e-4	t(47)=4.87, p=1.29e-5	t(47)=4.38, p=6.49e-5	t(47)=5.01, p=8.21e-6	t(47)=3.85, p=3.55e-4
PM	t(47)=3.398, p=0.001	t(47)=3.67, p=6.25e-4	t(47)=3.06, p=0.004	t(47)=2.98, p=0.005	t(47)=1.96, p=0.06
ROL	t(47)=0.39, p=0.697	t(47)=-0.53, p=0.60	t(47)=-0.68, p=0.497	t(47)=-0.41, p=0.687	t(47)=-1.43, p=0.16
PT	t(47)=2.83, p=0.006	t(47)=4.43, p=5.63e-5	t(47)=3.38, p=0.001	t(47)=1.67, p=0.10	t(47)=1.23, p=0.22
